# Insertion of *YFP* at *P5CS1* and *AFL1* shows the potential, and potential complications, of gene tagging for functional analyses of stress-related proteins

**DOI:** 10.1101/2022.03.08.483394

**Authors:** Toshisangba Longkumer, Louis Grillet, Hao-Yi Chang, Tài Chiến Lường, Chih-Yun Chen, Hadi Putra, Wolfgang Schmidt, Paul E. Verslues

## Abstract

Crispr/CAS9-enabled homologous recombination to insert a tag in frame with an endogenous gene can circumvent difficulties such as context-dependent promoter activity that complicate analysis of gene expression and protein accumulation patterns. However, there have been few reports examining whether such Gene Targeting/Gene Tagging (GT) can alter expression of the target gene. The enzyme encoded by Δ*^1^-pyrroline-5-carboxylate synthetase 1* (*P5CS1*) is key for stress-induced proline synthesis and drought resistance, yet its expression pattern and protein localization have been difficult to assay. We used GT to insert *YFP* in frame with the 5’ or 3’ ends of the endogenous *P5CS1* and *At14a-Like 1* (*AFL1*) coding regions. Insertion at the 3’ end of either gene generated homozygous lines with expression of the *gene-YFP* fusion indistinguishable from the wild type allele. However, for *P5CS1* this occurred only after selfing and advancement to the T_5_ generation allowed initial homozygous lethality of the insertion to be overcome. Once this was done, the GT-generated P5CS1-YFP plants revealed new information about P5CS1 localization and tissue-specific expression. In contrast, insertion of *YFP* at the 5’ end of either gene blocked expression. The results demonstrate that GT can be useful for functional analyses of genes that are problematic to properly express by other means but also show that, in some cases, GT can disrupt expression of the target gene.
