## Supplemental Table S1 for "Insertion of *YFP* at *P5CS1* and *AFL1* shows the potential, and potential complications, of gene tagging for functional analyses of stress-related proteins"

### Sheet: Sheet1
Primer name	Primer sequence	Description
HypaCas9 cloning
hCas9 G Fwd 1	gcttttttataatgccaactttgtacaaaaaagcaggctcccatggttatactagtgaataaaagcatttg	For site directed mutagenesis of Cas9
hCas9 G Rev 1	ccttgaatgtgaggctgtcatcTGCaatcagAGCGGCgaaTGCgcggttcgc
hCas9 G Fwd 2	gatggcttcgcgaaccgcGCAttcGCCGCTctgattGCAgatgacagc
hCas9 G Rev2	tcttataatgccaactttgtacaagaaagctgggtggtaccgaattcgttgtcaatcaattggcaag
YFP entry clone
attB1 - mcitrine NS F2	GGGGACAAGTTTGTACAAAAAAGCAGGCTTAATGGTTTCTAAAGGAGAGGagc	For cloning YFP CDS (717 bp) without stop codon in pDONR P1P5r
attB5r - mcitrine NS R	GGGGACAACTTTTGTATACAAAGTTGGTTTATATAGCTCATCCATTCCCA
attB1 - mCitrine CDS F	GGGGACAAGTTTGTACAAAAAAGCAGGCTTAATGGTTTCTAAAGGAGAGGAGCT	For cloning YFP CDS (720) in pDONR P1P5r
attB5r - mCitrine CDS R	GGGGACAACTTTTGTATACAAAGTTGTTTATTTATATAGCTCATCCATTCCCAGG
AFL1 N-terminal knock-in entry clone
AFL1_CR_2Tr_ATG_F	TGCACCTTTCAGCAATATCATCGAG	For cloning sgRNA targeting AFL1 start codon in pDONR pEN-R2-U626p-tRNA-gRNAopti1xAmp-L3
AFL1_CR_2Tr_ATG_R	GAAACTCGATGATATTGCTGAAAGG
AFL1_CR_2Tr_ATG_F2	GTGCACCTTTCAGCAATATCATCGA
AFL1_CR_2Tr_ATG_R2	AAACTCGATGATATTGCTGAAAGGT
attB4 AFL 1kb upstream F	GGGGACAACTTTGTATAGAAAAGTTGTAccattctgcacatctcaaactc	For cloning AFL1 upstream (1065 bp) of start codon in pDONR P1rP4
attB1R - AFL 1kb upstream R	GGGGACTGCTTTTTTGTACAAACTTGTcgatgatattgctgaaaggaaaaataatc
attB5 - AFL CDS F	GGGGACAACTTTGTATACAAAAGTTGTAATGGCGTTATCCAAAGATTTGATG	For cloning AFL1 gene fragment (1125 bp) in pDONR P5P2
attB2 - AFL CDS R	GGGGACCACTTTGTACAAGAAAGCTGGGTTTTAACGGTTGATCTTTTGCAGAAC
AFL1 C-terminal knock-in entry clone
AFL1_CR_2Tr_TAA_F1	TGCAATCGTTAAACAAAAGATTAAG	For cloning sgRNA targeting AFL1 stop codon in pDONR pEN-R2-U626p-tRNA-gRNAopti1xAmp-L3
AFL1_CR_2Tr_TAA_R1	GAAACTTAATCTTTTGTTTAACGAT
AFL1_CR_2Tr_TAA_F	GTGCAATCGTTAAACAAAAGATTAA
AFL1_CR_2Tr_TAA_R	AAACTTAATCTTTTGTTTAACGATT
attB4 - AFL CDS NS F	GGGGACAACTTTGTATAGAAAAGTTGTAATGGCGTTATCCAAAGATTTGATG	For cloning AFL1 gene fragment (1122 bp) without stop codon in pDONR P1rP4
attB1R - AFL CDS NS R	GGGGACTGCTTTTTTGTACAAACTTGTACGGTTGATCTTTTGCAGAACT
attB5 - AFL 1kb downstream F	GGGGACAACTTTGTATACAAAAGTTGTAtcttttgtttaacgatgtttgttgttc	For cloning AFL1 downstream (1006 bp) in pDONR P5P2
attB2 - AFL 1kb downstream R	GGGGACCACTTTGTACAAGAAAGCTGGGTTCTCTATAACCAAAGTTGATGGAAGTC
P5CS1 N-terminal knock-in entry clone
P5CS1_CR_2Tr_ATG_F	TGCAgacgacgacgacgataATGGG	For cloning sgRNA targeting P5CS1 start codon in pDONR pEN-R2-U626p-tRNA-gRNAopti1xAmp-L3
P5CS1_CR_2Tr_ATG_R	GAAACCCATtatcgtcgtcgtcgtc
P5CS1_CR_2Tr_ATG_F2	GTGCAgacgacgacgacgataATGG
P5CS1_CR_2Tr_ATG_R2	AAACCCATtatcgtcgtcgtcgtcT
N-attB4 - P5CS1_UP_F	GGGGACAACTTTGTATAGAAAAGTTGTACCAGCAGCCTGTAATGCGATGgt	For cloning P5CS1 upstream (1215 bp) of start codon in pDONR P1rP4
N-attB1R - P5CS1_UP_R	GGGGACTGCTTTTTTGTACAAACTTGTtatcgtcgtcgtcgtctaccaaaacc
N-attB5 - P5CS1_CDS_F2	GGGGACAACTTTGTATACAAAAGTTGTA ATGGAGGAGCTAGATCGTTCACG	For cloning P5CS1 gene fragment(1255 bp) in pDONR P5P2
N-attB2 - P5CS1_CDS_R2	GGGGACCACTTTGTACAAGAAAGCTGGGTTcatgtcaaaagggacaaacCTGA
P5CS1 C-terminal knock-in entry clone
P5CS1_CR_2Tr_TAA_F	TGCAtcggaagtcttgtTTAAGCTG	For cloning sgRNA targeting P5CS1 stop codon in pDONR pEN-R2-U626p-tRNA-gRNAopti1xAmp-L3
P5CS1_CR_2Tr_TAA_R	GAAACAGCTTAAacaagacttccga
P5CS1_CR_2Tr_TAA_F2	GTGCAtcggaagtcttgtTTAAGCT
P5CS1_CR_2Tr_TAA_R2	AAACAGCTTAAacaagacttccgaT
C-attB4 – P5CS1_CDS_NS_F	GGGGACAACTTTGTATAGAAAAGTTGTA ATGGAGGAGCTAGATCGTTCACG	For cloning P5CS1 gene fragment (1185 bp) without stop codon in pDONR P1rP4
C-attB1R - P5CS1 CDS_NS_ R	GGGGACTGCTTTTTTGTACAAACTTGTAGCTTGGATGGGAATGTCCTGATG
C-attB5 - P5CS1_DS_ F	GGGGACAACTTTGTATACAAAAGTTGTAacaagacttccgagtgtgtgtttg	For cloning P5CS1 downstream (1108 bp) in pDONR P5P2
C-attB2 - P5CS1_DS_ R	GGGGACCACTTTGTACAAGAAAGCTGGGTTGGTTTGGTTGGGAGCAGGATGAAG
AFL1 5' (YFP-AFL1) knock-in screening
N-KI_AFL1_UPS_F	ACGTGTCAATAATCCACTCCTTC	For amplification of a region (1344 bp) between upstream of 5' arm and YFP for AFL1 N-terminal knock-in lines (Primer set 2, Figure S14)
N-KI_mCH_R	AGTATGGGAACAACTCCAGTAAAGA
AFL1_UPS_End_F	GCAAGATTCTGATTCAATTTCTGGT	For amplification of a region (1127 bp for knock-in and 409 bp for WT) flanking YFP for AFL1 N-terminal knock-in lines (Primer set 1, Figure S14)
AFL_CDS_Start_R	GGTTGTCCCACACATCGTCT
N-KI_mCH_F	TAAGTTCGAGGGGGATACGTTGG	For amplification of a region (1644 bp) between YFP and downstream of 3' arm for AFL1 N-terminal knock-in lines (Primer set 3, Figure S14)
N-KI_AFL1_DS_R	ACCAATCTCTCGGATGGTGAA
AFL1 3' (AFL1-YFP) knock-in screening
C-KI_mCH_F2	ACTCCCATTGGGGATGGTCC	For amplification of a region (1298 bp) between upstream of 5' arm and YFP for AFL1 C-terminal knock-in lines (Primer set 2, Figure 5)
C-KI_AFL1_DS_R2	TGCACGGGAGTATTCACTGG
AFL1_CDS_End_F	GAAGCGACGGAGACCGTATC	For amplification of a region (1282 bp for knock-in and 564 bp for WT) flanking YFP for AFL1 C-terminal knock-in lines (Primer set 1, Figure 5)
AFL1_DS_Start_R	CAACCAATCTCTCGGATGGTGA
C-KI_AFL1_CDS_F	taactactttgtggatgttaact	For amplification of a region (1378 bp) between YFP and downstream of 3' arm for AFL1 C-terminal knock-in lines (Primer set 3, Figure 5)
C-KI_mCH_R	CGTCTAACTCCACCAGTATG
P5CS1 5' (YFP-P5CS1) knock-in screening
P5CS1_N-KI_UPS_F2	GCGTGGCATGGCTAGACAAT	For amplification of a region (1551 bp) between upstream of 5' arm and YFP for P5CS1 N-terminal knock-in lines (Primer set 2, Figure 12)
N-KI_mCH_R	AGTATGGGAACAACTCCAGTAAAGA
P5CS1_UPS_END_F	CTCCACCTTTCCCTCACCTG	For amplification of a region (971 bp for knock-in and 253 bp for WT) flanking YFP for P5CS1 N-terminal knock-in lines (Primer set 1, Figure 12)
P5CS1_ATG_START_R	GCGAACGTATCTCAACGAACC
N-KI_mCH_F	TAAGTTCGAGGGGGATACGTTGG	For amplification of a region (1870 bp) between YFP and downstream of 3' arm for P5CS1 N-terminal knock-in lines (Primer set 3, Figure 12)
P5CS1_NKI_DS_R2	GGAGGGCCTGTGTAAAGACC
P5CS1 3' (P5CS1-YFP) knock-in screening
P5CS1_CKI_UPS_F2	TTCCAGAGACTGTTGGGGGT	For amplification of a region (1745 bp) between upstream of 5' arm and YFP for P5CS1 C-terminal knock-in lines (Primer set 2, Figure 1)
P5CS1_CKI_mCH_R	TTCACCTTCACCAGAGACGC
P5CS1_CKI_UPS_END_R	GATCCATGCTCGTGGTCCAG	For amplification of a region (1379 bp for knock-in and 661 bp for WT) flanking YFP for P5CS1 C-terminal knock-in lines (Primer set 1, Figure 1)
P5CS1_CKI_DS_START_R	TCCAGTTCTGATTCAACTTGTGA
P5CS1_CKI_mCH_F	CACTCCCATTGGGGATGGTC	For amplification of a region (1326 bp) between YFP and downstream of 3' arm for P5CS1 C-terminal knock-in lines (Primer set 3, Figure 1)
P5CS1_CKI_DS_R1	TGGGATTGTTTGGTTGATGCC
CAS9 primers used for screening transgenic plants
Cas9_PCR_F	AGGTCACGGTTAAGCAGCTC	For amplification for HypaCAS9 gene
Cas9_PCR_R	CCCTTCTGCGTGGTCTGATT
BASTA primers used for screening transgenic plants
Basta_F	AAACCCACGTCATGCCAGTT	For amplication of basta gene or donor construct
Basta_R	CATCGAGACAAGCACGGTCA
sgRNA construct sequencing
U6-26p_F	TCAAAAGGCCCCTGGGAATC	For sequencing sgRNA region of knock-in construct
U6-26t_R	CCCAGAAATTGAACGCCGAA
U26P_End_F	TCTTCAAAAGTCCCACATCGC
U26_Pro_R	GCGATGTGGGACTTTTGAAGA
qRT-PCR
AFL1 qRT-PCR F'	GAATGGTTCGTCCTCCCCAC	For AFL1 qRT-PCR
AFL1 qRT-PCR R'	TCTGCCACACCTTGGGTAAC
P5CS1_RT_F2	GCTCAACTTCTGGTGAATGACAG	For P5CS1 qRT-PCR
P5CS1_RT_R2	TGGAATAACCCTCAAATCAAGCATAG
ELF1_Forward	CTTCGTCTCCCACTTCAGGATG	For reference gene qRT-PCR
ELF1_Reverse	TCACAACCATACCAGGCTTGATC
